# Newly developed structure-based methods do not outperform standard sequence-based methods for large-scale phylogenomics

**DOI:** 10.1101/2024.08.02.606352

**Authors:** Giacomo Mutti, Eduard Ocaña-Pallarès, Toni Gabaldón

## Abstract

Recent developments in protein structure prediction have allowed the use of this previously limited source of information at genome-wide scales. It has been proposed that the use of structural information may offer advantages over sequences in phylogenetic reconstruction, due to their slower rate of evolution and direct correlation to function. Here, we examined how recently developed methods for structure-based homology search and tree reconstruction compare to current state-of-the-art sequence-based methods in reconstructing genome-wide collections of gene phylogenies (i.e. phylomes). While structure-based methods can be useful in specific scenarios, we found that their current performance does not justify using the newly developed structured-based methods as a default choice in large-scale phylogenetic studies. On the one hand, the best performing sequence-based tree reconstruction methods still outperform structure-based methods for this task. On the other hand, structure-based homology detection methods provide larger lists of candidate homologs, as previously reported. However, this comes at the expense of missing hits identified by sequence-based methods, as well as providing homolog candidate sets with higher fractions of false positives. These insights help guide the use of structural data in comparative genomics and highlight the need to continue improving structure-based approaches. Our pipeline is fully reproducible and has been implemented in a snakemake workflow. This will facilitate a continuous assessment of future improvements of structure-based tools in the Alphafold era.
