## Supplemental Table 1 for "Newly developed structure-based methods do not outperform standard sequence-based methods for large-scale phylogenomics"

Proteome_ID	Tax_ID	Mnemo	Kingdom	Phylum	Class	Order	Family	Genus	Species
UP000005640	9606	Hsap	Eukaryota	Chordata	Mammalia	Primates	Hominidae	Homo	Homo sapiens
UP000001038	8090	Olat	Eukaryota	Chordata	Actinopteri	Beloniformes	Adrianichthyidae	Oryzias	Oryzias latipes
UP000515135	7741	Bbel	Eukaryota	Chordata	Leptocardii	Amphioxiformes	Branchiostomatidae	Branchiostoma	Branchiostoma belcheri
UP000007110	7668	Spur	Eukaryota	Echinodermata	Echinoidea	Camarodonta	Strongylocentrotidae	Strongylocentrotus	Strongylocentrotus purpuratus
UP000014760	283909	Ctel	Eukaryota	Annelida	Polychaeta		Capitellidae	Capitella	Capitella teleta
UP000000305	6669	Dpul	Eukaryota	Arthropoda	Branchiopoda	Diplostraca	Daphniidae	Daphnia	Daphnia pulex
UP000594262	252671	Chem	Eukaryota	Cnidaria	Hydrozoa	Leptothecata	Clytiidae	Clytia	Clytia hemisphaerica
UP000001593	45351	Nvec	Eukaryota	Cnidaria	Anthozoa	Actiniaria	Edwardsiidae	Nematostella	Nematostella vectensis
UP000009022	10228	Tadh	Eukaryota	Placozoa			Trichoplacidae	Trichoplax	Trichoplax adhaerens
UP000007879	400682	Aque	Eukaryota	Porifera	Demospongiae	Haplosclerida	Niphatidae	Amphimedon	Amphimedon queenslandica
UP000001357	81824	Mbre	Eukaryota		Choanoflagellata	Craspedida	Salpingoecidae	Monosiga	Monosiga brevicollis
UP000008743	595528	Cowc	Eukaryota		Filasterea			Capsaspora	Capsaspora owczarzaki
UP000054560	667725	Sarc	Eukaryota		Ichthyosporea	Ichthyophonida		Sphaeroforma	Sphaeroforma arctica
UP000001805	367110	Ncra	Eukaryota	Ascomycota	Sordariomycetes	Sordariales	Sordariaceae	Neurospora	Neurospora crassa
UP000000561	237631	Umay	Eukaryota	Basidiomycota	Ustilaginomycetes	Ustilaginales	Ustilaginaceae	Ustilago	Ustilago maydis
UP000053201	645134	Spun	Eukaryota	Chytridiomycota	Chytridiomycetes	Spizellomycetales	Spizellomycetaceae	Spizellomyces	Spizellomyces punctatus
UP000002195	44689	Ddis	Eukaryota	Evosea	Eumycetozoa	Dictyosteliales	Dictyosteliaceae	Dictyostelium	Dictyostelium discoideum
UP000006548	3702	Atha	Eukaryota	Streptophyta	Magnoliopsida	Brassicales	Brassicaceae	Arabidopsis	Arabidopsis thaliana
